# Syndrome-informed phenotyping identifies a polygenic background for achondroplasia-like facial variation in the general population

**DOI:** 10.1101/2023.12.07.570544

**Authors:** Michiel Vanneste, Hanne Hoskens, Seppe Goovaerts, Harold Matthews, Jose D Aponte, Joanne Cole, Mark Shriver, Mary L. Marazita, Seth M. Weinberg, Susan Walsh, Stephen Richmond, Ophir D Klein, Richard A Spritz, Hilde Peeters, Benedikt Hallgrímsson, Peter Claes

**Affiliations:** Department of Human Genetics, KU Leuven, Leuven, Belgium; Department of Cell Biology & Anatomy, Cumming School of Medicine, University of Calgary, Calgary, AB, Canada; Alberta Children’s Hospital Research Institute, Cumming School of Medicine, University of Calgary, Calgary, AB, Canada; McCaig Bone and Joint Institute, Cumming School of Medicine, University of Calgary, Calgary, AB, Canada; Medical Imaging Research Center, University Hospitals Leuven, Leuven, Belgium; Department of Biomedical Informatics, University of Colorado School of Medicine, Aurora, CO, USA; Department of Anthropology, Pennsylvania State University, State College, PA, USA; Center for Craniofacial and Dental Genetics, Department of Oral and Craniofacial Sciences, School of Dental Medicine, University of Pittsburgh, Pittsburgh, PA, USA; Department of Human Genetics, School of Public Health, University of Pittsburgh, Pittsburgh, PA, USA; Department of Biology, Indiana University Purdue University Indianapolis, Indianapolis, IN, USA; Applied Clinical Research and Public Health, School of Dentistry, Cardiff University, Cardiff, UK; Department of Orofacial Sciences and Program in Craniofacial Biology, University of California, San Francisco, CA, 94143, USA; Department of Pediatrics, Cedars-Sinai Medical Center, Los Angeles, CA 90048, USA; Department of Pediatrics, University of Colorado School of Medicine, Aurora, CO, USA; Department of Electrical Engineering, ESAT/PSI, KU Leuven, Leuven, Belgium

**Keywords:** Craniofacial Variation, Developmental Constraints, Complex Traits, Mendelian Disease, Achondroplasia, Genome-Wide Association Study

## Abstract

Human craniofacial shape is highly variable yet highly heritable with genetic variants interacting through multiple layers of development. Here, we hypothesize that Mendelian phenotypes represent the extremes of a phenotypic spectrum and, using achondroplasia as an example, we introduce a syndrome-informed phenotyping approach to identify genomic loci associated with achondroplasia-like facial variation in the normal population. We compared three-dimensional facial scans from 43 individuals with achondroplasia and 8246 controls to calculate achondroplasia-like facial scores. Multivariate GWAS of the control scores revealed a polygenic basis for normal facial variation along an achondroplasia-specific shape axis, identifying genes primarily involved in skeletal development. Jointly modeling these genes in two independent control samples showed craniofacial effects approximating the characteristic achondroplasia phenotype. These findings suggest that both complex and Mendelian genetic variation act on the same developmentally determined axes of facial variation, providing new insights into the genetic intersection of complex traits and Mendelian disorders.
