## Supplementary Table 1 for "Syndrome-informed phenotyping identifies a polygenic background for achondroplasia-like facial variation in the general population"

### Sheet: Sheet1
Supplementary Table 1: 35 Lead SNPs
Legend: SNPs reaching at least genome-wide significance (P < 5 × 10-8) in the GWAS meta-analysis. For each lead SNP, this table contains chromosome (Chr), position (Pos, GRCh37/hg19), cytogenetic band (Locus), allele information, the frequency of the A1 allele in the US sample (A1freq US), the frequency of the of the A1 allele in the UK (A1freq UK), the canonical correlation values (CCUS & CCUK),…
RSID	Chr	Pos (hg19)	Locus	A1	A2	A1freq US	A1freq UK	CCUS	PCCA-US	CCUK	PCCA-UK	Pmeta	Candidate gene(s)	Nearby SNPs (+- 250 kb) associated with normal-range facial morphology?
rs1325937	1	119525629	1p12	C	G	0.298776	0.299479	0.187418	7.17796e-28	0.211161	2.77652e-25	7.18E-28	TBX15	10.21203/rs.3.rs-604881/v1; 10.7554/eLife.49898; 10.1371/journal.pgen.1009528; 10.1038/s41588-020-00741-7; 10.1038/ng.3570; 10.3389/fgene.2021.626403; 10.1126/sciadv.abc6160; 10.1038/s41588-018-0057-4; 10.1038/s41588-020-00741-7;
rs2759659	1	197368840	1q31.3	C	T	0.344002	0.374498	0.167642	3.82385e-13	0.166649	1.41189e-08	3.82E-13	CRB1	10.1038/s41588-018-0057-4; 10.1126/sciadv.abc6160; 10.1038/ng.3570; 10.21203/rs.3.rs-604881/v1; 10.1038/s41588-020-00741-7; 10.1371/journal.pgen.1009528; 10.1371/journal.pgen.1008357;
rs35824654	2	42166453	2p21	A	G	0.576218	0.559877	0.162087	4.61636e-13	0.152766	1.04376e-10	4.62E-13	PKDCC	10.1038/ng.3570; 10.1038/s41588-018-0057-4; 10.1038/s41588-020-00741-7; 10.1371/journal.pgen.1009528; 10.21203/rs.3.rs-604881/v1; 10.3389/fgene.2021.626403;
rs6756436	2	45270034	2p21	G	A	0.456285	0.463002	0.167426	2.06871e-13	0.199096	8.09841e-14	8.10E-14	SIX2	10.3389/fgene.2021.626403; 10.1371/journal.pgen.1009528; 10.1126/sciadv.abc6160; 10.1038/s41588-020-00741-7;
rs970797	2	177111819	2q31.1	T	G	0.605714	0.607157	0.229897	2.00585e-48	0.232165	4.27759e-45	2.01E-48	MTX2	10.21203/rs.3.rs-604881/v1; 10.1038/s41588-018-0057-4; 10.1186/s12864-018-4865-9; 10.1038/s41588-020-00741-7; 10.3389/fgene.2021.626403; 10.1371/journal.pgen.1009528;
rs2122013	2	177365599	2q31.1	G	T	0.626059	0.608368	0.153179	1.70765e-09	0.183996	8.99499e-11	8.99E-11	MTX2	10.21203/rs.3.rs-604881/v1; 10.1038/s41588-020-00741-7; 10.1038/ng.3570;
rs11895863	2	223033396	2q36.1	G	C	0.368362	0.369271	0.160267	1.03443e-18	0.192153	4.54464e-18	1.03E-18	PAX3	10.21203/rs.3.rs-604881/v1; 10.7554/eLife.49898; 10.1371/journal.pgen.1009528; 10.1038/s41588-020-00741-7; 10.1038/ng.3570; 10.3389/fgene.2021.626403; 10.1126/sciadv.abc6160; 10.1038/s41588-018-0057-4; 10.1038/s41588-020-00741-7; 10.1016/j.ajhg.2011.12.021; 10.1038/ncomms11616; 10.7554/eLife.49898; 10.1371/journal.pgen.1002932;
rs6436326	2	223534463	2q36.1	T	G	0.24967	0.258776	0.152797	4.38228e-08	0.147834	3.14485e-06	4.38E-08	MOGAT1	10.21203/rs.3.rs-604881/v1; 10.1038/ng.3570; 10.1038/s41588-020-00741-7;
rs4241495	3	128111174	3q21.3	C	T	0.403054	0.406194	0.168686	5.56801e-13	0.190564	4.04483e-14	4.04E-14	EEFSEC	10.1371/journal.pgen.1009695; 10.21203/rs.3.rs-604881/v1; 10.1038/s41588-018-0057-4; 10.1371/journal.pgen.1009528; 10.1038/s41588-020-00741-7;
rs6823820	4	4777780	4p16.2	G	A	0.554036	0.579961	0.164535	1.55167e-08	0.15772	3.66016e-06	1.55E-08	MSX1	10.21203/rs.3.rs-604881/v1; 10.1371/journal.pgen.1009528; 10.1038/s41588-020-00741-7;
rs112731226	4	154665447	4q31.3	A	G	0.280468	0.268256	0.154757	8.29087e-11	0.172679	1.95209e-10	8.29E-11	RNF175	10.7554/eLife.49898; 10.1038/s41588-020-00741-7; 10.1038/s41588-018-0057-4; 10.1126/sciadv.abc6160; 10.1371/journal.pgen.1009528; 10.1371/journal.pgen.1002932; 10.21203/rs.3.rs-604881/v1; 10.1038/ncomms11616; 10.1371/journal.pgen.1008357;
rs9995821	4	154828366	4q31.3	C	T	0.329818	0.299722	0.188686	2.22946e-25	0.187727	9.70957e-22	2.23E-25	SFRP2	10.7554/eLife.49898; 10.1038/s41588-020-00741-7; 10.1038/s41588-018-0057-4; 10.1126/sciadv.abc6160; 10.1371/journal.pgen.1009528; 10.1371/journal.pgen.1002932; 10.21203/rs.3.rs-604881/v1; 10.1038/ncomms11616; 10.1371/journal.pgen.1008357;
rs11940545	4	169534896	4q32.3	G	C	0.198305	0.195593	0.13607	0.000203986	0.19726	1.05901e-09	1.06E-09	PALLD	10.1038/s41588-020-00741-7; 10.1371/journal.pgen.1009528;
rs112521121	4	175835220	4q34.1	G	A	0.0435256	0.0405263	0.19788	1.53709e-08	0.151039	1.36773e-05	1.54E-08	ADAM29	/
rs1422446	5	128110085	5q23.3	C	T	0.486934	0.516673	0.143716	2.30091e-08	0.14765	6.9775e-07	2.30E-08	FBN2	10.1038/s41588-020-00741-7; 10.1371/journal.pgen.1009528; 10.21203/rs.3.rs-604881/v1;
rs227831	6	44680808	6p21.1	A	G	0.578734	0.559565	0.164278	3.19374e-15	0.174228	1.62518e-13	3.19E-15	SUPT3H	10.1371/journal.pgen.1009528; 10.1038/s41588-020-00741-7; 10.1038/s41588-018-0057-4;
rs11307281	6	126707845	6q22.32	C	CT	0.652252	0.631564	0.165764	2.2182e-08	0.149482	8.03527e-05	2.22E-08	CENPW	/
rs1178156	7	18783170	7p21.1	T	C	0.352887	0.337032	0.160702	1.84332e-08	0.144098	5.91561e-05	1.84E-08	HDAC9	10.21203/rs.3.rs-604881/v1; 10.1371/journal.pgen.1009528; 10.1038/s41588-020-00741-7; 10.1126/sciadv.abc6160;
rs10225703	7	96151327	7q21.3	G	A	0.43256	0.419707	0.148243	3.27793e-11	0.203306	1.23709e-13	1.24E-13	SEM1	10.1038/s41588-018-0057-4; 10.1038/ng.3570; 10.1371/journal.pgen.1009528; 10.21203/rs.3.rs-604881/v1; 10.1038/s41588-020-00741-7;
rs6952113	7	120777619	7q31.31	A	G	0.552258	0.557926	0.136144	1.42004e-07	0.183808	9.79039e-10	9.79E-10	CPED1	10.1038/s41588-020-00741-7; 10.1126/sciadv.abc6160; 10.1371/journal.pgen.1009528;
rs1788157	8	100671851	8q22.2	A	C	0.263319	0.267439	0.170516	1.3922e-08	0.153139	0.000122011	1.39E-08	VPS13B	10.21203/rs.3.rs-604881/v1; 10.1371/journal.pgen.1008357; 10.1038/s41588-020-00741-7; 10.1126/sciadv.abc6160; 10.1126/sciadv.abc6160;
rs10655168	9	111376476	9q31.3	T	TAC	0.434367	0.416547	0.141081	2.84577e-09	0.18802	4.15911e-12	4.16E-12	ACTL7B	10.1038/s41588-020-00741-7; 10.1371/journal.pgen.1009528
rs10984799	9	122778670	9q33.2	A	G	0.106857	0.11408	0.161874	3.79141e-09	0.127306	7.91772e-05	3.79E-09	CDK5RAP2	/
rs1907336	10	78154756	10q22.3	G	T	0.292206	0.271949	0.1263	9.43191e-06	0.16777	4.59515e-08	4.60E-08	LRMDA	10.1038/ng.3570; 10.21203/rs.3.rs-604881/v1; 10.1038/s41588-020-00741-7; 10.1371/journal.pgen.1009528;
rs7910240	10	119260705	10q26.11	T	C	0.572931	0.556142	0.172572	4.58987e-11	0.156624	7.67008e-08	4.59E-11	EMX2	10.1038/s41588-020-00741-7; 10.1371/journal.pgen.1009528; 10.1371/journal.pgen.1009695; 10.1038/s41598-018-27145-2; 10.21203/rs.3.rs-604881/v1;
rs57585149	12	65856152	12q14.3	G	T	0.623443	0.609371	0.140621	3.89314e-09	0.185793	1.19619e-10	1.20E-10	MSRB3	10.21203/rs.3.rs-604881/v1; 10.1038/s41588-020-00741-7; 10.1371/journal.pgen.1009528;
rs73138100	12	78224916	12q21.2	C	T	0.564175	0.544133	0.137937	1.37658e-07	0.1662	1.55489e-08	1.55E-08	NAV3	10.1038/s41588-020-00741-7; 10.1371/journal.pgen.1009528;
rs17252053	12	85727948	12q21.31	A	G	0.320133	0.305771	0.164511	8.24897e-13	0.20345	5.57442e-14	5.57E-14	ALX1	10.21203/rs.3.rs-604881/v1; 10.1038/s41588-020-00741-7; 10.1371/journal.pgen.1009528; 10.1371/journal.pgen.1002932; 10.1038/ng.3570; 10.3389/fgene.2021.626403;
rs111401227	13	95652536	13q32.1	C	T	0.660284	0.653881	0.163901	1.22546e-09	0.171347	3.88329e-08	1.23E-09	SOX21	10.21203/rs.3.rs-604881/v1; 10.1038/s41588-020-00741-7; 10.1371/journal.pgen.1009528;
rs34743214	14	61553662	14q23.1	TA	T	0.479706	0.472739	0.136555	5.44753e-07	0.173076	1.2738e-08	1.27E-08	TRMT5	10.21203/rs.3.rs-604881/v1; 10.1038/s41588-020-00741-7;
rs113434679	17	44126765	17q21.31	A	C	0.296216	0.320173	0.170297	4.01236e-08	0.148404	0.0001834	4.01E-08	KANSL1	/
rs2058085	17	69139047	17q24.3	C	A	0.542588	0.583819	0.175729	2.22075e-19	0.195681	1.77256e-18	2.22E-19	CASC17	10.7554/eLife.49898; 10.21203/rs.3.rs-604881/v1; 10.1038/ng.3570; 10.1038/s41588-020-00741-7; 10.1371/journal.pgen.1009528; 10.1126/sciadv.abc6160; 10.1038/s41588-018-0057-4;
rs2058744	17	70040308	17q24.3	G	A	0.591761	0.57469	0.172625	6.96786e-14	0.16092	1.09799e-09	6.97E-14	SOX9	10.21203/rs.3.rs-604881/v1; 10.1038/s41588-020-00741-7; 10.1371/journal.pgen.1009528; 10.1038/s41588-018-0057-4; 10.3389/fgene.2021.626403; 10.1186/s12864-018-4865-9;
rs6113619	20	22279316	20p11.22	T	C	0.576318	0.550736	0.157207	9.82653e-13	0.164921	1.66725e-10	9.83E-13	FOXA2	10.21203/rs.3.rs-604881/v1; 10.1038/s41588-020-00741-7; 10.1371/journal.pgen.1009528; 10.7554/eLife.49898; 10.1126/sciadv.abc6160;
rs6101567	20	38105055	20q12	A	G	0.638239	0.672483	0.15681	8.67361e-09	0.166201	7.80548e-08	8.67E-09	DHX35	10.1126/sciadv.abc6160; 10.1038/ng.3570; 10.21203/rs.3.rs-604881/v1; 10.1038/s41588-020-00741-7; 10.1186/s12864-018-4865-9; 10.1371/journal.pgen.1009528; 10.3389/fgene.2021.626403;
