## Supplementary Table 2 for "Syndrome-informed phenotyping identifies a polygenic background for achondroplasia-like facial variation in the general population"

### Sheet: Sheet1
Supplementary Table 2: Gene-set enrichment analysis of the FGFR3 network
Legend: Gene-association scores for predicted high confidence interactions with FGFR3. For each gene, this table contains chromosome (Chr), transcription start and end sites (Tx start, Tx end, GRCh37/hg19), STRING confidence score of the predicted interaction (only interactions with score >0.7 are included), number of SNPs mapped to each gene (NSNPs), aggregated gene association score (Pgene), MA…
				STRING	MAGMA
Gene	Chr	Tx start (hg19)	Tx end (hg19)	confidence score	NSNPs	Pgene	BETAgene-set	SEgene-set	Pgene-set
CBL	11	119076986	119178859	0.909	102	0.5386	0.0057457	0.10102	0.47732
FGF1	5	141971743	142077635	0.963	209	0.37649
FGF17	8	21900264	21906320	0.72	9	0.10461
FGF18	5	170846667	170884630	0.72	65	0.045785
FGF19	11	69513006	69519106	0.914	3	0.40518
FGF2	4	123747568	123819390	0.968	256	0.19869
FGF23	12	4477393	4488894	0.93	27	0.27761
FGF3	11	69624736	69634192	0.72	41	0.28871
FGF4	11	69587797	69590171	0.808	8	0.57762
FGF5	4	81187742	81212171	0.808	44	0.43501
FGF6	12	4543308	4554780	0.72	24	0.045198
FGF7	15	49715375	49779523	0.808	193	0.40732
FGF8	10	103529887	103540126	0.863	3	0.72381
FGF9	13	22245215	22278640	0.916	55	0.24343
FGFR2	10	123237844	123357972	0.966	173	0.051923
FGFR3	4	1795039	1810599	-	3	0.30813
FGFR4	5	176513906	176525143	0.9	25	0.11429
FOS	14	75745477	75748937	0.9	5	0.86339
FRS2	12	69864129	69973573	0.917	241	0.11558
GAB1	4	144257680	144395718	0.903	220	0.30358
GRB2	17	73314157	73401790	0.959	179	0.23069
HRAS	11	532242	535561	0.928	8	0.47592
INS	11	2181009	2182439	0.8	5	0.16185
JAK1	1	65298906	65432593	0.816	316	0.14895
JAK2	9	4985245	5129948	0.816	319	0.30831
JUN	1	59246463	59249785	0.907	1	0.63279
KL	13	33590571	33640282	0.934	173	0.052131
KLB	4	39408473	39453153	0.7	129	0.16262
KRAS	12	25358180	25403870	0.928	136	0.53396
MAPK1	22	22113946	22221970	0.904	217	0.41222
MAPK3	16	30125426	30134630	0.904	8	0.022267
NRAS	1	115247085	115259515	0.928	12	0.12545
PIK3CA	3	178866311	178952500	0.905	189	0.12523
PIK3R1	5	67511584	67597649	0.914	211	0.16225
PLCG1	20	39766159	39804359	0.904	44	0.059481
PLCG2	16	81812899	81996290	0.808	1013	0.086811
PSEN1	14	73603143	73690399	0.9	156	0.067162
PTK2B	8	27168999	27316908	0.929	368	0.06348
PTPN11	12	112856536	112947717	0.901	36	0.0088921
SDC1	2	20400558	20425194	0.9	54	0.16481
SDC2	8	97505579	97624037	0.914	312	0.23078
SDC3	1	31342313	31381480	0.9	62	0.06101
SHC1	1	154934774	154946959	0.913	13	0.017901
SHC2	19	416583	460996	0.827	64	0.25444
SHC3	9	91620686	91793682	0.827	420	0.2239
SHC4	15	49115934	49255641	0.827	303	0.0012496
SOS1	2	39208690	39347686	0.911	191	0.41121
SPRY2	13	80910111	80915086	0.914	6	0.49238
SRC	20	35973088	36033835	0.914	88	0.24858
STAT1	2	191833762	191878976	0.923	90	0.19955
STAT3	17	40465342	40540586	0.947	129	0.23083
STAT5B	17	40351195	40428478	0.907	57	0.3662
