## Supplementary Table 4 for "Syndrome-informed phenotyping identifies a polygenic background for achondroplasia-like facial variation in the general population"

### Sheet: ACH_v_White
Supplementary table 4: Foreground-background GO enrichment
Legend: Comparison of the GO biological process enrichment between different gene sets using a foreground-background approach. This sheet contains the biological processes with a significantly different enrichment (FDR-adjusted p < 0.05) between the ACH-driven GWAS results and the GWAS results from White et al. as background. The GO identifier (GO_ID) and name of the biological process are provid…
GO_ID	Description	q_up	q_down	fold	n_obs	n_exp
GO:0008380	RNA splicing	0.0043308	1	6.03774	3	0.496875
GO:0000398	mRNA splicing, via spliceosome	0.00433167	1	6.03774	3	0.496875
GO:0000377	RNA splicing, via transesterification reactions with bulged adenosine as nucleophile	0.00433253	1	6.03774	3	0.496875
GO:0000375	RNA splicing, via transesterification reactions	0.0043334	1	6.03774	3	0.496875
GO:2000773	Negative regulation of cellular senescence	0.0270958	1	6.03774	2	0.33125
GO:1902732	Positive regulation of chondrocyte proliferation	0.0271013	1	6.03774	2	0.33125
GO:0090344	Negative regulation of cell aging	0.0271067	1	6.03774	2	0.33125
GO:0071260	Cellular response to mechanical stimulus	0.0271121	1	6.03774	2	0.33125
GO:0061056	Sclerotome development	0.0271176	1	6.03774	2	0.33125
GO:0060900	Embryonic camera-type eye formation	0.027123	1	6.03774	2	0.33125
GO:0060249	Anatomical structure homeostasis	0.0271285	1	6.03774	2	0.33125
GO:0051289	Protein homotetramerization	0.0271339	1	6.03774	2	0.33125
GO:0051262	Protein tetramerization	0.0271394	1	6.03774	2	0.33125
GO:0046034	ATP metabolic process	0.0271448	1	6.03774	2	0.33125
GO:0022904	Respiratory electron transport chain	0.0271503	1	6.03774	2	0.33125
GO:0022900	Electron transport chain	0.0271557	1	6.03774	2	0.33125
GO:0016197	Endosomal transport	0.0271612	1	6.03774	2	0.33125
GO:0001894	Tissue homeostasis	0.0271666	1	6.03774	2	0.33125
GO:2001021	Negative regulation of response to dna damage stimulus	0.0152953	1	4.5283	3	0.6625
GO:2000677	Regulation of transcription regulatory region dna binding	0.0152984	1	4.5283	3	0.6625
GO:0071496	Cellular response to external stimulus	0.00787193	1	4.02516	4	0.99375
GO:0034504	Protein localization to nucleus	0.0339413	1	3.62264	3	0.828125
GO:0031497	Chromatin assembly	0.0339481	1	3.62264	3	0.828125
GO:0006397	mRNA processing	0.0339549	1	3.62264	3	0.828125
GO:0006333	Chromatin assembly or disassembly	0.0339618	1	3.62264	3	0.828125
GO:0002063	Chondrocyte development	0.0339686	1	3.62264	3	0.828125
GO:0104004	Cellular response to environmental stimulus	0.0161245	1	3.45013	4	1.15938
GO:0071214	Cellular response to abiotic stimulus	0.0161277	1	3.45013	4	1.15938
GO:0045766	Positive regulation of angiogenesis	0.0284167	1	3.01887	4	1.325
GO:1904018	Positive regulation of vasculature development	0.045026	1	2.68344	4	1.49063
GO:0110149	Regulation of biomineralization	0.045035	1	2.68344	4	1.49063
GO:0070167	Regulation of biomineral tissue development	0.0450441	1	2.68344	4	1.49063
GO:0061024	Membrane organization	0.0450532	1	2.68344	4	1.49063
GO:0048701	Embryonic cranial skeleton morphogenesis	0.0450623	1	2.68344	4	1.49063
GO:0030500	Regulation of bone mineralization	0.0450714	1	2.68344	4	1.49063
GO:0006869	Lipid transport	0.0450805	1	2.68344	4	1.49063
GO:0060349	Bone morphogenesis	0.0236253	1	2.41509	6	2.48438
GO:0048863	Stem cell differentiation	0.0169307	1	2.34801	7	2.98125
GO:0002062	Chondrocyte differentiation	0.0468522	1	2.32221	5	2.15313
GO:0030278	Regulation of ossification	0.0314539	1	2.11321	7	3.3125
GO:0033036	Macromolecule localization	0.00216616	1	2.01258	15	7.45312
GO:0008104	Protein localization	0.00982609	1	2.01258	11	5.46563
GO:0045184	Establishment of protein localization	0.0411901	1	2.01258	7	3.47812
GO:0042886	Amide transport	0.0411984	1	2.01258	7	3.47812
GO:0015833	Peptide transport	0.0412067	1	2.01258	7	3.47812
GO:0015031	Protein transport	0.041215	1	2.01258	7	3.47812
GO:0071702	Organic substance transport	0.008774	1	1.95818	12	6.12812
GO:0048705	Skeletal system morphogenesis	0.0181608	1	1.94766	10	5.13438
GO:0071705	Nitrogen compound transport	0.032862	1	1.87378	9	4.80312
GO:0010467	Gene expression	0.0249912	1	1.795	11	6.12812
GO:0001501	Skeletal system development	0.0274133	1	1.62554	14	8.6125
GO:0048568	Embryonic organ development	0.0454199	1	1.61006	12	7.45312
GO:0048646	Anatomical structure formation involved in morphogenesis	0.0324664	1	1.59487	14	8.77812
GO:0009790	Embryo development	0.0217587	1	1.53069	18	11.7594
GO:0051179	Localization	0.0439554	1	1.32941	24	18.0531
GO:0009987	Cellular process	0.0157774	1	1.10764	51	46.0438
GO:0001568	Blood vessel development	1	0.0462853	0.345013	2	5.79688
GO:0001944	Vasculature development	1	0.0462761	0.345013	2	5.79688
GO:0007420	Brain development	1	0.0294738	0.317776	2	6.29375
GO:0006508	Proteolysis	1	0.0422089	0	0	2.81562
GO:0009056	Catabolic process	1	0.00489076	0	0	4.6375
GO:0044248	Cellular catabolic process	1	0.00888088	0	0	4.14062
GO:1901575	Organic substance catabolic process	1	0.01082	0	0	3.975

### Sheet: ACH_v_CraniofacialGWAS
Legend: Comparison of the GO biological process enrichment between different gene sets using a foreground-background approach. This sheet contains the biological processes with a significantly different enrichment (FDR-adjusted p < 0.05) between the ACH-driven GWAS results and a background of all genes previously identified in 25 craniofacial GWAS. This gene list was obtained from Naqvi et al., 2…
GO_ID	Description	q_up	q_down	fold	n_obs	n_exp
GO:1902732	Positive regulation of chondrocyte proliferation	0.00707357	1	11.7674	2	0.16996
GO:0071260	Cellular response to mechanical stimulus	0.00707476	1	11.7674	2	0.16996
GO:0061056	Sclerotome development	0.00707594	1	11.7674	2	0.16996
GO:0031570	DNA integrity checkpoint	0.00707713	1	11.7674	2	0.16996
GO:0000077	DNA damage checkpoint	0.00707831	1	11.7674	2	0.16996
GO:0000075	Cell cycle checkpoint	0.00707949	1	11.7674	2	0.16996
GO:2000780	Negative regulation of double-strand break repair	0.0201745	1	7.84496	2	0.254941
GO:2000679	Positive regulation of transcription regulatory region dna binding	0.0201779	1	7.84496	2	0.254941
GO:0072197	Ureter morphogenesis	0.0201812	1	7.84496	2	0.254941
GO:0060900	Embryonic camera-type eye formation	0.0201846	1	7.84496	2	0.254941
GO:0046320	Regulation of fatty acid oxidation	0.020188	1	7.84496	2	0.254941
GO:0045738	Negative regulation of dna repair	0.0201914	1	7.84496	2	0.254941
GO:0031497	Chromatin assembly	0.0201948	1	7.84496	2	0.254941
GO:0015908	Fatty acid transport	0.0201982	1	7.84496	2	0.254941
GO:0015718	Monocarboxylic acid transport	0.0202016	1	7.84496	2	0.254941
GO:0048771	Tissue remodeling	0.00959073	1	5.88372	3	0.509881
GO:0008380	RNA splicing	0.00959233	1	5.88372	3	0.509881
GO:0006397	mRNA processing	0.00959394	1	5.88372	3	0.509881
GO:0000398	mRNA splicing, via spliceosome	0.00959555	1	5.88372	3	0.509881
GO:0000377	RNA splicing, via transesterification reactions with bulged adenosine as nucleophile	0.00959716	1	5.88372	3	0.509881
GO:0000375	RNA splicing, via transesterification reactions	0.00959877	1	5.88372	3	0.509881
GO:2001053	Regulation of mesenchymal cell apoptotic process	0.0383538	1	5.88372	2	0.339921
GO:2000779	Regulation of double-strand break repair	0.0383602	1	5.88372	2	0.339921
GO:2000773	Negative regulation of cellular senescence	0.0383667	1	5.88372	2	0.339921
GO:2000772	Regulation of cellular senescence	0.0383732	1	5.88372	2	0.339921
GO:0090398	Cellular senescence	0.0383797	1	5.88372	2	0.339921
GO:0090344	Negative regulation of cell aging	0.0383862	1	5.88372	2	0.339921
GO:0090342	Regulation of cell aging	0.0383927	1	5.88372	2	0.339921
GO:0051053	Negative regulation of dna metabolic process	0.0383992	1	5.88372	2	0.339921
GO:0046942	Carboxylic acid transport	0.0384057	1	5.88372	2	0.339921
GO:0043388	Positive regulation of dna binding	0.0384122	1	5.88372	2	0.339921
GO:0031018	Endocrine pancreas development	0.0384187	1	5.88372	2	0.339921
GO:0015849	Organic acid transport	0.0384252	1	5.88372	2	0.339921
GO:0010470	Regulation of gastrulation	0.0384317	1	5.88372	2	0.339921
GO:0006367	Transcription initiation from rna polymerase ii promoter	0.0384382	1	5.88372	2	0.339921
GO:0006352	DNA-templated transcription, initiation	0.0384447	1	5.88372	2	0.339921
GO:0006333	Chromatin assembly or disassembly	0.0384512	1	5.88372	2	0.339921
GO:0006323	DNA packaging	0.0384577	1	5.88372	2	0.339921
GO:2001021	Negative regulation of response to dna damage stimulus	0.0158361	1	5.04319	3	0.594862
GO:2000677	Regulation of transcription regulatory region dna binding	0.0158388	1	5.04319	3	0.594862
GO:0032332	Positive regulation of chondrocyte differentiation	0.0158415	1	5.04319	3	0.594862
GO:0014066	Regulation of phosphatidylinositol 3-kinase signaling	0.0158441	1	5.04319	3	0.594862
GO:0001818	Negative regulation of cytokine production	0.0239118	1	4.41279	3	0.679842
GO:0104004	Cellular response to environmental stimulus	0.00967898	1	4.27907	4	0.934783
GO:0071214	Cellular response to abiotic stimulus	0.00968061	1	4.27907	4	0.934783
GO:0071496	Cellular response to external stimulus	0.0136404	1	3.92248	4	1.01976
GO:0061036	Positive regulation of cartilage development	0.0338273	1	3.92248	3	0.764822
GO:0002063	Chondrocyte development	0.033833	1	3.92248	3	0.764822
GO:0048048	Embryonic eye morphogenesis	0.0456621	1	3.53023	3	0.849802
GO:0016071	mRNA metabolic process	0.0456699	1	3.53023	3	0.849802
GO:0048863	Stem cell differentiation	0.00226479	1	3.43217	7	2.03953
GO:0060349	Bone morphogenesis	0.00703874	1	3.2093	6	1.86957
GO:2001020	Regulation of response to dna damage stimulus	0.0312296	1	3.13798	4	1.2747
GO:0110149	Regulation of biomineralization	0.0312349	1	3.13798	4	1.2747
GO:0070167	Regulation of biomineral tissue development	0.0312402	1	3.13798	4	1.2747
GO:0030500	Regulation of bone mineralization	0.0312454	1	3.13798	4	1.2747
GO:0001708	Cell fate specification	0.0312507	1	3.13798	4	1.2747
GO:0002062	Chondrocyte differentiation	0.0208989	1	2.94186	5	1.6996
GO:0045778	Positive regulation of ossification	0.0392909	1	2.94186	4	1.35968
GO:0048701	Embryonic cranial skeleton morphogenesis	0.0482756	1	2.76881	4	1.44466
GO:0048762	Mesenchymal cell differentiation	0.0155272	1	2.49612	7	2.80435
GO:0035108	Limb morphogenesis	0.00745073	1	2.40698	9	3.73913
GO:0035107	Appendage morphogenesis	0.00745198	1	2.40698	9	3.73913
GO:0030278	Regulation of ossification	0.0214734	1	2.35349	7	2.97431
GO:0060348	Bone development	0.0334566	1	2.35349	6	2.54941
GO:0048705	Skeletal system morphogenesis	0.00641683	1	2.30734	10	4.33399
GO:0060485	Mesenchyme development	0.0101705	1	2.30233	9	3.90909
GO:0060173	Limb development	0.0101722	1	2.30233	9	3.90909
GO:0048736	Appendage development	0.0101739	1	2.30233	9	3.90909
GO:0008283	Cell population proliferation	0.0117827	1	2.25334	9	3.99407
GO:0035113	Embryonic appendage morphogenesis	0.0331231	1	2.16769	7	3.22925
GO:0030326	Embryonic limb morphogenesis	0.0331287	1	2.16769	7	3.22925
GO:0009952	Anterior/posterior pattern specification	0.0331343	1	2.16769	7	3.22925
GO:0043009	Chordate embryonic development	0.00756901	1	2.04651	12	5.86364
GO:0009792	Embryo development ending in birth or egg hatching	0.00757028	1	2.04651	12	5.86364
GO:0071702	Organic substance transport	0.0229454	1	2.03667	9	4.41897
GO:0010467	Gene expression	0.0229492	1	2.03667	9	4.41897
GO:0001501	Skeletal system development	0.00609059	1	1.93817	14	7.22332
GO:0048568	Embryonic organ development	0.0136552	1	1.90823	12	6.28854
GO:0033036	Macromolecule localization	0.0120931	1	1.86557	13	6.96838
GO:0048562	Embryonic organ morphogenesis	0.0361084	1	1.81038	10	5.52372
GO:0009790	Embryo development	0.00367476	1	1.79503	18	10.0277
GO:0008104	Protein localization	0.0386454	1	1.72589	11	6.37352
GO:0045944	Positive regulation of transcription by rna polymerase ii	0.014886	1	1.71371	15	8.75296
GO:0048598	Embryonic morphogenesis	0.0272564	1	1.64744	14	8.49802
GO:0048646	Anatomical structure formation involved in morphogenesis	0.0296582	1	1.63113	14	8.583
GO:0051179	Localization	0.0468177	1	1.3844	20	14.4466
GO:0007420	Brain development	1	0.0262912	0.305648	2	6.54348
GO:0009056	Catabolic process	1	0.0202885	0	0	3.56917
GO:0044248	Cellular catabolic process	1	0.0362155	0	0	3.05929
GO:1901575	Organic substance catabolic process	1	0.0362095	0	0	3.05929

### Sheet: ACH_v_Mendelian
Legend: Comparison of the GO biological process enrichment between different gene sets using a foreground-background approach. This sheet contains the biological processes with a significantly different enrichment (FDR-adjusted p < 0.05) between the ACH-driven GWAS results and a background of all genes implicated in Mendelian disorders with a craniofacial phenotype. This gene list was obtained fr…
GO_ID	Description	q_up	q_down	fold	n_obs	n_exp
GO:2000793	Cell proliferation involved in heart valve development	0.0305793	1	33.3	1	0.03003
GO:2000757	Negative regulation of peptidyl-lysine acetylation	0.0305849	1	33.3	1	0.03003
GO:2000276	Negative regulation of oxidative phosphorylation uncoupler activity	0.0305905	1	33.3	1	0.03003
GO:2000275	Regulation of oxidative phosphorylation uncoupler activity	0.0305961	1	33.3	1	0.03003
GO:2000020	Positive regulation of male gonad development	0.0306017	1	33.3	1	0.03003
GO:2000018	Regulation of male gonad development	0.0306073	1	33.3	1	0.03003
GO:1990573	Potassium ion import across plasma membrane	0.0306129	1	33.3	1	0.03003
GO:1905941	Positive regulation of gonad development	0.0306185	1	33.3	1	0.03003
GO:1905939	Regulation of gonad development	0.0306241	1	33.3	1	0.03003
GO:1905476	Negative regulation of protein localization to membrane	0.0306298	1	33.3	1	0.03003
GO:1904376	Negative regulation of protein localization to cell periphery	0.0306354	1	33.3	1	0.03003
GO:1903556	Negative regulation of tumor necrosis factor superfamily cytokine production	0.030641	1	33.3	1	0.03003
GO:1903077	Negative regulation of protein localization to plasma membrane	0.0306466	1	33.3	1	0.03003
GO:1903055	Positive regulation of extracellular matrix organization	0.0306522	1	33.3	1	0.03003
GO:1902732	Positive regulation of chondrocyte proliferation	0.0306578	1	33.3	1	0.03003
GO:1901984	Negative regulation of protein acetylation	0.0306635	1	33.3	1	0.03003
GO:1901203	Positive regulation of extracellular matrix assembly	0.0306691	1	33.3	1	0.03003
GO:0099622	Cardiac muscle cell membrane repolarization	0.0306747	1	33.3	1	0.03003
GO:0099587	Inorganic ion import across plasma membrane	0.0306803	1	33.3	1	0.03003
GO:0098739	Import across plasma membrane	0.030686	1	33.3	1	0.03003
GO:0098659	Inorganic cation import across plasma membrane	0.0306916	1	33.3	1	0.03003
GO:0098657	Import into cell	0.0306972	1	33.3	1	0.03003
GO:0090076	Relaxation of skeletal muscle	0.0307029	1	33.3	1	0.03003
GO:0086091	Regulation of heart rate by cardiac conduction	0.0307085	1	33.3	1	0.03003
GO:0086013	Membrane repolarization during cardiac muscle cell action potential	0.0307142	1	33.3	1	0.03003
GO:0086012	Membrane depolarization during cardiac muscle cell action potential	0.0307198	1	33.3	1	0.03003
GO:0086011	Membrane repolarization during action potential	0.0307255	1	33.3	1	0.03003
GO:0086010	Membrane depolarization during action potential	0.0307311	1	33.3	1	0.03003
GO:0086009	Membrane repolarization	0.0307367	1	33.3	1	0.03003
GO:0072289	Metanephric nephron tubule formation	0.0307424	1	33.3	1	0.03003
GO:0072282	Metanephric nephron tubule morphogenesis	0.0307481	1	33.3	1	0.03003
GO:0072243	Metanephric nephron epithelium development	0.0307537	1	33.3	1	0.03003
GO:0072234	Metanephric nephron tubule development	0.0307594	1	33.3	1	0.03003
GO:0072207	Metanephric epithelium development	0.030765	1	33.3	1	0.03003
GO:0072174	Metanephric tubule formation	0.0307707	1	33.3	1	0.03003
GO:0072173	Metanephric tubule morphogenesis	0.0307764	1	33.3	1	0.03003
GO:0072170	Metanephric tubule development	0.030782	1	33.3	1	0.03003
GO:0072034	Renal vesicle induction	0.0307877	1	33.3	1	0.03003
GO:0071639	Positive regulation of monocyte chemotactic protein-1 production	0.0307934	1	33.3	1	0.03003
GO:0071637	Regulation of monocyte chemotactic protein-1 production	0.030799	1	33.3	1	0.03003
GO:0071504	Cellular response to heparin	0.0308047	1	33.3	1	0.03003
GO:0071503	Response to heparin	0.0308104	1	33.3	1	0.03003
GO:0071316	Cellular response to nicotine	0.0308161	1	33.3	1	0.03003
GO:0070384	Harderian gland development	0.0308218	1	33.3	1	0.03003
GO:0061145	Lung smooth muscle development	0.0308274	1	33.3	1	0.03003
GO:0060784	Regulation of cell proliferation involved in tissue homeostasis	0.0308331	1	33.3	1	0.03003
GO:0060767	Epithelial cell proliferation involved in prostate gland development	0.0308388	1	33.3	1	0.03003
GO:0060729	Intestinal epithelial structure maintenance	0.0308445	1	33.3	1	0.03003
GO:0060532	Bronchus cartilage development	0.0308502	1	33.3	1	0.03003
GO:0060517	Epithelial cell proliferation involved in prostatic bud elongation	0.0308559	1	33.3	1	0.03003
GO:0060221	Retinal rod cell differentiation	0.0308616	1	33.3	1	0.03003
GO:0060219	Camera-type eye photoreceptor cell differentiation	0.0308673	1	33.3	1	0.03003
GO:0060075	Regulation of resting membrane potential	0.030873	1	33.3	1	0.03003
GO:0060018	Astrocyte fate commitment	0.0308787	1	33.3	1	0.03003
GO:0055119	Relaxation of cardiac muscle	0.0308844	1	33.3	1	0.03003
GO:0051289	Protein homotetramerization	0.0308901	1	33.3	1	0.03003
GO:0050996	Positive regulation of lipid catabolic process	0.0308958	1	33.3	1	0.03003
GO:0048642	Negative regulation of skeletal muscle tissue development	0.0309015	1	33.3	1	0.03003
GO:0046533	Negative regulation of photoreceptor cell differentiation	0.0309072	1	33.3	1	0.03003
GO:0046532	Regulation of photoreceptor cell differentiation	0.0309129	1	33.3	1	0.03003
GO:0046321	Positive regulation of fatty acid oxidation	0.0309187	1	33.3	1	0.03003
GO:0045923	Positive regulation of fatty acid metabolic process	0.0309244	1	33.3	1	0.03003
GO:0043517	Positive regulation of dna damage response, signal transduction by p53 class mediator	0.0309301	1	33.3	1	0.03003
GO:0042997	Negative regulation of golgi to plasma membrane protein transport	0.0309358	1	33.3	1	0.03003
GO:0042996	Regulation of golgi to plasma membrane protein transport	0.0309415	1	33.3	1	0.03003
GO:0035067	Negative regulation of histone acetylation	0.0309473	1	33.3	1	0.03003
GO:0033128	Negative regulation of histone phosphorylation	0.030953	1	33.3	1	0.03003
GO:0033127	Regulation of histone phosphorylation	0.0309587	1	33.3	1	0.03003
GO:0032720	Negative regulation of tumor necrosis factor production	0.0309645	1	33.3	1	0.03003
GO:0032000	Positive regulation of fatty acid beta-oxidation	0.0309702	1	33.3	1	0.03003
GO:0030277	Maintenance of gastrointestinal epithelium	0.0309759	1	33.3	1	0.03003
GO:0030238	Male sex determination	0.0309817	1	33.3	1	0.03003
GO:0022600	Digestive system process	0.0309874	1	33.3	1	0.03003
GO:0019100	Male germ-line sex determination	0.0309932	1	33.3	1	0.03003
GO:0018992	Germ-line sex determination	0.0309989	1	33.3	1	0.03003
GO:0015693	Magnesium ion transport	0.0310047	1	33.3	1	0.03003
GO:0014861	Regulation of skeletal muscle contraction via regulation of action potential	0.0310104	1	33.3	1	0.03003
GO:0014819	Regulation of skeletal muscle contraction	0.0310162	1	33.3	1	0.03003
GO:0014067	Negative regulation of phosphatidylinositol 3-kinase signaling	0.0310219	1	33.3	1	0.03003
GO:0010669	Epithelial structure maintenance	0.0310277	1	33.3	1	0.03003
GO:0010155	Regulation of proton transport	0.0310334	1	33.3	1	0.03003
GO:0007542	Primary sex determination, germ-line	0.0310392	1	33.3	1	0.03003
GO:0007538	Primary sex determination	0.031045	1	33.3	1	0.03003
GO:0003253	Cardiac neural crest cell migration involved in outflow tract morphogenesis	0.0310507	1	33.3	1	0.03003
GO:0032332	Positive regulation of chondrocyte differentiation	0.000190539	1	19.98	3	0.15015
GO:0046320	Regulation of fatty acid oxidation	0.00474444	1	16.65	2	0.12012
GO:0043516	Regulation of dna damage response, signal transduction by p53 class mediator	0.0047453	1	16.65	2	0.12012
GO:0019217	Regulation of fatty acid metabolic process	0.00474616	1	16.65	2	0.12012
GO:0003180	Aortic valve morphogenesis	0.00474701	1	16.65	2	0.12012
GO:0003176	Aortic valve development	0.00474787	1	16.65	2	0.12012
GO:0003203	Endocardial cushion morphogenesis	0.000646578	1	14.2714	3	0.21021
GO:0010565	Regulation of cellular ketone metabolic process	0.00780104	1	13.32	2	0.15015
GO:0006367	Transcription initiation from rna polymerase ii promoter	0.00780245	1	13.32	2	0.15015
GO:0072132	Mesenchyme morphogenesis	0.00150306	1	11.1	3	0.27027
GO:0061036	Positive regulation of cartilage development	0.00150333	1	11.1	3	0.27027
GO:2001053	Regulation of mesenchymal cell apoptotic process	0.0115484	1	11.1	2	0.18018
GO:2001020	Regulation of response to dna damage stimulus	0.0115505	1	11.1	2	0.18018
GO:2000243	Positive regulation of reproductive process	0.0115526	1	11.1	2	0.18018
GO:1905314	Semi-lunar valve development	0.0115547	1	11.1	2	0.18018
GO:0071260	Cellular response to mechanical stimulus	0.0115568	1	11.1	2	0.18018
GO:0045668	Negative regulation of osteoblast differentiation	0.0115589	1	11.1	2	0.18018
GO:0002063	Chondrocyte development	0.011561	1	11.1	2	0.18018
GO:0003197	Endocardial cushion development	0.00211431	1	9.99	3	0.3003
GO:0071773	Cellular response to bmp stimulus	0.00375403	1	8.325	3	0.36036
GO:0071772	Response to bmp	0.00375471	1	8.325	3	0.36036
GO:2000241	Regulation of reproductive process	0.0209815	1	8.325	2	0.24024
GO:1904062	Regulation of cation transmembrane transport	0.0209853	1	8.325	2	0.24024
GO:0071496	Cellular response to external stimulus	0.0209891	1	8.325	2	0.24024
GO:0042481	Regulation of odontogenesis	0.020993	1	8.325	2	0.24024
GO:0001755	Neural crest cell migration	0.0209968	1	8.325	2	0.24024
GO:0035115	Embryonic forelimb morphogenesis	0.00480947	1	7.68462	3	0.39039
GO:0032330	Regulation of chondrocyte differentiation	0.00481034	1	7.68462	3	0.39039
GO:2000677	Regulation of transcription regulatory region dna binding	0.0265993	1	7.4	2	0.27027
GO:0030509	BMP signaling pathway	0.0266041	1	7.4	2	0.27027
GO:0014066	Regulation of phosphatidylinositol 3-kinase signaling	0.026609	1	7.4	2	0.27027
GO:0006352	DNA-templated transcription, initiation	0.0266139	1	7.4	2	0.27027
GO:0110149	Regulation of biomineralization	0.00602683	1	7.13571	3	0.42042
GO:0070167	Regulation of biomineral tissue development	0.00602792	1	7.13571	3	0.42042
GO:0030500	Regulation of bone mineralization	0.00602901	1	7.13571	3	0.42042
GO:0001838	Embryonic epithelial tube formation	0.00741865	1	6.66	3	0.45045
GO:0019216	Regulation of lipid metabolic process	0.033272	1	6.66	2	0.3003
GO:0009896	Positive regulation of catabolic process	0.0332782	1	6.66	2	0.3003
GO:0003179	Heart valve morphogenesis	0.0332844	1	6.66	2	0.3003
GO:0003170	Heart valve development	0.0332906	1	6.66	2	0.3003
GO:0001837	Epithelial to mesenchymal transition	0.0332967	1	6.66	2	0.3003
GO:0072175	Epithelial tube formation	0.0089896	1	6.24375	3	0.48048
GO:0061035	Regulation of cartilage development	0.00899123	1	6.24375	3	0.48048
GO:0048864	Stem cell development	0.00899285	1	6.24375	3	0.48048
GO:0035136	Forelimb morphogenesis	0.00899448	1	6.24375	3	0.48048
GO:0014032	Neural crest cell development	0.00899611	1	6.24375	3	0.48048
GO:0014031	Mesenchymal cell development	0.00899774	1	6.24375	3	0.48048
GO:0048863	Stem cell differentiation	0.000460987	1	6.16667	5	0.810811
GO:2000826	Regulation of heart morphogenesis	0.0400694	1	6.05455	2	0.33033
GO:1901796	Regulation of signal transduction by p53 class mediator	0.0400768	1	6.05455	2	0.33033
GO:0062012	Regulation of small molecule metabolic process	0.0400843	1	6.05455	2	0.33033
GO:0051051	Negative regulation of transport	0.0400917	1	6.05455	2	0.33033
GO:0030279	Negative regulation of ossification	0.0400992	1	6.05455	2	0.33033
GO:0035148	Tube formation	0.0107627	1	5.87647	3	0.510511
GO:0045667	Regulation of osteoblast differentiation	0.0127337	1	5.55	3	0.540541
GO:0014033	Neural crest cell differentiation	0.012736	1	5.55	3	0.540541
GO:0104004	Cellular response to environmental stimulus	0.0473781	1	5.55	2	0.36036
GO:0071214	Cellular response to abiotic stimulus	0.0473869	1	5.55	2	0.36036
GO:0034504	Protein localization to nucleus	0.0473957	1	5.55	2	0.36036
GO:0010718	Positive regulation of epithelial to mesenchymal transition	0.0474046	1	5.55	2	0.36036
GO:0010717	Regulation of epithelial to mesenchymal transition	0.0474134	1	5.55	2	0.36036
GO:0006366	Transcription by rna polymerase ii	0.0474223	1	5.55	2	0.36036
GO:0060349	Bone morphogenesis	0.00386611	1	5.328	4	0.750751
GO:0016331	Morphogenesis of embryonic epithelium	0.0148949	1	5.25789	3	0.570571
GO:0048762	Mesenchymal cell differentiation	0.00450048	1	5.12308	4	0.780781
GO:0048701	Embryonic cranial skeleton morphogenesis	0.0172608	1	4.995	3	0.600601
GO:2000027	Regulation of animal organ morphogenesis	0.00521031	1	4.93333	4	0.810811
GO:0035108	Limb morphogenesis	0.000409471	1	4.75714	6	1.26126
GO:0035107	Appendage morphogenesis	0.000409544	1	4.75714	6	1.26126
GO:0048704	Embryonic skeletal system morphogenesis	0.00598712	1	4.75714	4	0.840841
GO:0042471	Ear morphogenesis	0.0198211	1	4.75714	3	0.630631
GO:0060021	Roof of mouth development	0.00684394	1	4.5931	4	0.870871
GO:0060173	Limb development	0.000538693	1	4.54091	6	1.32132
GO:0048736	Appendage development	0.00053879	1	4.54091	6	1.32132
GO:0042476	Odontogenesis	0.0256058	1	4.34348	3	0.690691
GO:0060485	Mesenchyme development	0.00991967	1	4.1625	4	0.960961
GO:0030278	Regulation of ossification	0.0111223	1	4.03636	4	0.990991
GO:0048705	Skeletal system morphogenesis	0.00113108	1	3.996	6	1.5015
GO:0048706	Embryonic skeletal system development	0.0124335	1	3.91765	4	1.02102
GO:0007517	Muscle organ development	0.0364381	1	3.84231	3	0.780781
GO:0048568	Embryonic organ development	0.000387176	1	3.82131	7	1.83183
GO:0035113	Embryonic appendage morphogenesis	0.0138285	1	3.80571	4	1.05105
GO:0030326	Embryonic limb morphogenesis	0.0138311	1	3.80571	4	1.05105
GO:0048562	Embryonic organ morphogenesis	0.00157792	1	3.76981	6	1.59159
GO:1904888	Cranial skeletal system development	0.0403742	1	3.7	3	0.810811
GO:0060348	Bone development	0.0169283	1	3.6	4	1.11111
GO:0051216	Cartilage development	0.0488775	1	3.44483	3	0.870871
GO:0071363	Cellular response to growth factor stimulus	0.0204653	1	3.41538	4	1.17117
GO:0070848	Response to growth factor	0.0244709	1	3.24878	4	1.23123
GO:0061061	Muscle structure development	0.0289311	1	3.09767	4	1.29129
GO:0001503	Ossification	0.0289364	1	3.09767	4	1.29129
GO:0045944	Positive regulation of transcription by rna polymerase ii	0.00183346	1	3.02727	7	2.31231
GO:0001501	Skeletal system development	0.0025489	1	2.87778	7	2.43243
GO:0045597	Positive regulation of cell differentiation	0.0172069	1	2.87069	5	1.74174
GO:0048598	Embryonic morphogenesis	0.00921674	1	2.73699	6	2.19219
GO:0043009	Chordate embryonic development	0.00921841	1	2.73699	6	2.19219
GO:0009792	Embryo development ending in birth or egg hatching	0.00922008	1	2.73699	6	2.19219
GO:0000122	Negative regulation of transcription by rna polymerase ii	0.0324509	1	2.48507	5	2.01201
GO:0009790	Embryo development	0.00704451	1	2.45368	7	2.85285
GO:1903507	Negative regulation of nucleic acid-templated transcription	0.0169937	1	2.43659	6	2.46246
GO:1902679	Negative regulation of rna biosynthetic process	0.0169968	1	2.43659	6	2.46246
GO:0045892	Negative regulation of transcription, dna-templated	0.0169999	1	2.43659	6	2.46246
GO:0045893	Positive regulation of transcription, dna-templated	0.00855253	1	2.37857	7	2.94294
GO:2000113	Negative regulation of cellular macromolecule biosynthetic process	0.0217237	1	2.32326	6	2.58258
GO:0031327	Negative regulation of cellular biosynthetic process	0.0217276	1	2.32326	6	2.58258
GO:0010558	Negative regulation of macromolecule biosynthetic process	0.0217316	1	2.32326	6	2.58258
GO:1903508	Positive regulation of nucleic acid-templated transcription	0.0103209	1	2.30792	7	3.03303
GO:1902680	Positive regulation of rna biosynthetic process	0.0103227	1	2.30792	7	3.03303
GO:0009890	Negative regulation of biosynthetic process	0.0230428	1	2.29655	6	2.61261
GO:0051253	Negative regulation of rna metabolic process	0.0244117	1	2.27045	6	2.64264
GO:0051254	Positive regulation of rna metabolic process	0.0116613	1	2.26311	7	3.09309
GO:0009887	Animal organ morphogenesis	0.0116634	1	2.26311	7	3.09309
GO:0051094	Positive regulation of developmental process	0.0489912	1	2.25	5	2.22222
GO:0045934	Negative regulation of nucleobase-containing compound metabolic process	0.0273532	1	2.22	6	2.7027
GO:0045935	Positive regulation of nucleobase-containing compound metabolic process	0.0139047	1	2.19906	7	3.18318
GO:0010557	Positive regulation of macromolecule biosynthetic process	0.0139072	1	2.19906	7	3.18318
GO:0031328	Positive regulation of cellular biosynthetic process	0.0147229	1	2.1785	7	3.21321
GO:0009891	Positive regulation of biosynthetic process	0.0155786	1	2.15833	7	3.24324
GO:0045595	Regulation of cell differentiation	0.0363469	1	2.10316	6	2.85285
GO:0006357	Regulation of transcription by rna polymerase ii	0.0193963	1	2.08125	7	3.36336
GO:0051172	Negative regulation of nitrogen compound metabolic process	0.0466906	1	1.998	6	3.003
GO:0009653	Anatomical structure morphogenesis	0.0197087	1	1.85	8	4.32432
GO:0010628	Positive regulation of gene expression	0.0412813	1	1.83543	7	3.81381
GO:0048522	Positive regulation of cellular process	0.0209195	1	1.6467	9	5.46547
GO:0048518	Positive regulation of biological process	0.0390572	1	1.52908	9	5.88589
GO:0071840	Cellular component organization or biogenesis	1	0.04521	0.391765	2	5.10511

### Sheet: ACH_v_GWAS+Mendelian
Legend: Comparison of the GO biological process enrichment between different gene sets using a foreground-background approach. This sheet contains the biological processes with a significantly different enrichment (FDR-adjusted p < 0.05) between the ACH-driven GWAS results and a background combining all genes previously identified in 25 craniofacial GWAS and all genes implicated in Mendelian diso…
GO_ID	Description	q_up	q_down	fold	n_obs	n_exp
GO:1902732	Positive regulation of chondrocyte proliferation	0.00294198	1	18.2326	2	0.109694
GO:0072197	Ureter morphogenesis	0.00852908	1	12.155	2	0.164541
GO:0061056	Sclerotome development	0.00853025	1	12.155	2	0.164541
GO:0015908	Fatty acid transport	0.00853141	1	12.155	2	0.164541
GO:2000780	Negative regulation of double-strand break repair	0.0164911	1	9.11628	2	0.219388
GO:2000773	Negative regulation of cellular senescence	0.0164934	1	9.11628	2	0.219388
GO:0090344	Negative regulation of cell aging	0.0164956	1	9.11628	2	0.219388
GO:0045738	Negative regulation of dna repair	0.0164979	1	9.11628	2	0.219388
GO:0000077	DNA damage checkpoint	0.0165001	1	9.11628	2	0.219388
GO:0046320	Regulation of fatty acid oxidation	0.026575	1	7.29302	2	0.274235
GO:0015718	Monocarboxylic acid transport	0.0265787	1	7.29302	2	0.274235
GO:2001021	Negative regulation of response to dna damage stimulus	0.00711113	1	6.83721	3	0.438776
GO:0032332	Positive regulation of chondrocyte differentiation	0.0071121	1	6.83721	3	0.438776
GO:2000779	Regulation of double-strand break repair	0.0385637	1	6.07752	2	0.329082
GO:2000772	Regulation of cellular senescence	0.038569	1	6.07752	2	0.329082
GO:2000095	Regulation of wnt signaling pathway, planar cell polarity pathway	0.0385743	1	6.07752	2	0.329082
GO:0071260	Cellular response to mechanical stimulus	0.0385796	1	6.07752	2	0.329082
GO:0060900	Embryonic camera-type eye formation	0.0385849	1	6.07752	2	0.329082
GO:0031497	Chromatin assembly	0.0385902	1	6.07752	2	0.329082
GO:0016197	Endosomal transport	0.0385955	1	6.07752	2	0.329082
GO:0001754	Eye photoreceptor cell differentiation	0.0386008	1	6.07752	2	0.329082
GO:0002063	Chondrocyte development	0.0187141	1	4.97252	3	0.603316
GO:2000677	Regulation of transcription regulatory region dna binding	0.0300671	1	4.20751	3	0.71301
GO:0061036	Positive regulation of cartilage development	0.0300712	1	4.20751	3	0.71301
GO:0014066	Regulation of phosphatidylinositol 3-kinase signaling	0.0300753	1	4.20751	3	0.71301
GO:2001020	Regulation of response to dna damage stimulus	0.0137259	1	4.05168	4	0.987245
GO:0071496	Cellular response to external stimulus	0.0137278	1	4.05168	4	0.987245
GO:0003203	Endocardial cushion morphogenesis	0.0368694	1	3.90698	3	0.767857
GO:0001818	Negative regulation of cytokine production	0.0368744	1	3.90698	3	0.767857
GO:0104004	Cellular response to environmental stimulus	0.0200794	1	3.64651	4	1.09694
GO:0071214	Cellular response to abiotic stimulus	0.0200821	1	3.64651	4	1.09694
GO:0048863	Stem cell differentiation	0.00432306	1	3.1907	7	2.19388
GO:0045766	Positive regulation of angiogenesis	0.0325953	1	3.17088	4	1.26148
GO:0002062	Chondrocyte differentiation	0.0174378	1	3.14354	5	1.59056
GO:0060349	Bone morphogenesis	0.00934981	1	3.12558	6	1.91964
GO:0110149	Regulation of biomineralization	0.0430478	1	2.91721	4	1.37117
GO:0070167	Regulation of biomineral tissue development	0.0430537	1	2.91721	4	1.37117
GO:0032330	Regulation of chondrocyte differentiation	0.0430597	1	2.91721	4	1.37117
GO:0030500	Regulation of bone mineralization	0.0430656	1	2.91721	4	1.37117
GO:0001837	Epithelial to mesenchymal transition	0.0430715	1	2.91721	4	1.37117
GO:0001708	Cell fate specification	0.0430774	1	2.91721	4	1.37117
GO:1904018	Positive regulation of vasculature development	0.0489262	1	2.80501	4	1.42602
GO:0045667	Regulation of osteoblast differentiation	0.0333489	1	2.68126	5	1.8648
GO:0048762	Mesenchymal cell differentiation	0.0152734	1	2.55256	7	2.74235
GO:0035108	Limb morphogenesis	0.00681954	1	2.48626	9	3.6199
GO:0035107	Appendage morphogenesis	0.00682047	1	2.48626	9	3.6199
GO:0060485	Mesenchyme development	0.00755934	1	2.44915	9	3.67474
GO:0008283	Cell population proliferation	0.00835786	1	2.41313	9	3.72959
GO:0060173	Limb development	0.0101509	1	2.34419	9	3.83929
GO:0048736	Appendage development	0.0101523	1	2.34419	9	3.83929
GO:0048705	Skeletal system morphogenesis	0.00805232	1	2.27907	10	4.38776
GO:0009952	Anterior/posterior pattern specification	0.0276313	1	2.27907	7	3.07143
GO:0035113	Embryonic appendage morphogenesis	0.0302268	1	2.23909	7	3.12628
GO:0030326	Embryonic limb morphogenesis	0.0302309	1	2.23909	7	3.12628
GO:0030278	Regulation of ossification	0.0302351	1	2.23909	7	3.12628
GO:2000027	Regulation of animal organ morphogenesis	0.0457295	1	2.05851	7	3.40051
GO:0048568	Embryonic organ development	0.0125224	1	1.95349	12	6.14286
GO:0048562	Embryonic organ morphogenesis	0.0303403	1	1.87965	10	5.32015
GO:0001501	Skeletal system development	0.010708	1	1.84968	14	7.56888
GO:0009790	Embryo development	0.00428323	1	1.79337	18	10.037
GO:0043009	Chordate embryonic development	0.0243472	1	1.79337	12	6.69133
GO:0009792	Embryo development ending in birth or egg hatching	0.0243506	1	1.79337	12	6.69133
GO:0045944	Positive regulation of transcription by rna polymerase ii	0.0116975	1	1.7759	15	8.44643
GO:0048598	Embryonic morphogenesis	0.0177024	1	1.74833	14	8.00765
GO:0048646	Anatomical structure formation involved in morphogenesis	0.0293945	1	1.64681	14	8.50128
GO:0006807	Nitrogen compound metabolic process	1	0.0399272	0.669085	12	17.9349
GO:0019538	Protein metabolic process	1	0.0401477	0.564725	7	12.3954
GO:1901564	Organonitrogen compound metabolic process	1	0.0147372	0.510512	7	13.7117
GO:0007420	Brain development	1	0.0284661	0.30643	2	6.52679
GO:0044419	Interspecies interaction between organisms	1	0.0430458	0.217054	1	4.60714
GO:0006508	Proteolysis	1	0.0261276	0	0	3.40051
GO:0009056	Catabolic process	1	0.0090835	0	0	4.33291
GO:0009057	Macromolecule catabolic process	1	0.0377075	0	0	3.07143
GO:0009611	Response to wounding	1	0.0480901	0	0	2.85204
GO:0044248	Cellular catabolic process	1	0.0217232	0	0	3.56505
GO:1901575	Organic substance catabolic process	1	0.0159429	0	0	3.83929

### Sheet: Negative_control_v_GWAS+Mendeli
Legend: Comparison of the GO biological process enrichment between different gene sets using a foreground-background approach. This sheet contains the biological processes with a significantly different enrichment (FDR-adjusted p < 0.05) between a negative control GWAS (GWAS on smoking behaviour, Liu et al. 2019) and a background combining all genes previously identified in 25 craniofacial GWAS a…
Go_ID	Description	q_up	q_down	fold	n_obs	n_exp
GO:2000630	Positive regulation of mirna metabolic process	0.00383071	1	26.1333	1	0.00382653
GO:0090314	Positive regulation of protein targeting to membrane	0.00383123	1	26.1333	1	0.00382653
GO:0090313	Regulation of protein targeting to membrane	0.00383176	1	26.1333	1	0.00382653
GO:0042832	Defense response to protozoan	0.00383228	1	26.1333	1	0.00382653
GO:0001562	Response to protozoan	0.0038328	1	26.1333	1	0.00382653
GO:2000628	Regulation of mirna metabolic process	0.00766	1	13.0667	1	0.00765306
GO:1903533	Regulation of protein targeting	0.00766105	1	13.0667	1	0.00765306
GO:1900029	Positive regulation of ruffle assembly	0.0076621	1	13.0667	1	0.00765306
GO:0035900	Response to isolation stress	0.00766314	1	13.0667	1	0.00765306
GO:0032729	Positive regulation of interferon-gamma production	0.00766419	1	13.0667	1	0.00765306
GO:2000251	Positive regulation of actin cytoskeleton reorganization	0.0114895	1	87.1111	1	0.0114796
GO:1902683	Regulation of receptor localization to synapse	0.011491	1	87.1111	1	0.0114796
GO:0098696	Regulation of neurotransmitter receptor localization to postsynaptic specialization membrane	0.0114926	1	87.1111	1	0.0114796
GO:0071480	Cellular response to gamma radiation	0.0114942	1	87.1111	1	0.0114796
GO:0048169	Regulation of long-term neuronal synaptic plasticity	0.0114958	1	87.1111	1	0.0114796
GO:0042088	T-helper 1 type immune response	0.0114973	1	87.1111	1	0.0114796
GO:0034198	Cellular response to amino acid starvation	0.0114989	1	87.1111	1	0.0114796
GO:0032649	Regulation of interferon-gamma production	0.0115005	1	87.1111	1	0.0114796
GO:0019730	Antimicrobial humoral response	0.0115021	1	87.1111	1	0.0114796
GO:0010332	Response to gamma radiation	0.0115036	1	87.1111	1	0.0114796
GO:0006919	Activation of cysteine-type endopeptidase activity involved in apoptotic process	0.0115052	1	87.1111	1	0.0114796
GO:1990928	Response to amino acid starvation	0.015327	1	65.3333	1	0.0153061
GO:1903036	Positive regulation of response to wounding	0.0153291	1	65.3333	1	0.0153061
GO:1902473	Regulation of protein localization to synapse	0.0153312	1	65.3333	1	0.0153061
GO:1900274	Regulation of phospholipase c activity	0.0153333	1	65.3333	1	0.0153061
GO:1900027	Regulation of ruffle assembly	0.0153354	1	65.3333	1	0.0153061
GO:0097193	Intrinsic apoptotic signaling pathway	0.0153375	1	65.3333	1	0.0153061
GO:0090303	Positive regulation of wound healing	0.0153396	1	65.3333	1	0.0153061
GO:0048168	Regulation of neuronal synaptic plasticity	0.0153417	1	65.3333	1	0.0153061
GO:0010863	Positive regulation of phospholipase c activity	0.0153438	1	65.3333	1	0.0153061
GO:0006956	Complement activation	0.0153459	1	65.3333	1	0.0153061
GO:0001867	Complement activation. lectin pathway	0.015348	1	65.3333	1	0.0153061
GO:0097194	Execution phase of apoptosis	0.0191657	1	52.2667	1	0.0191327
GO:0061919	Process utilizing autophagic mechanism	0.0191684	1	52.2667	1	0.0191327
GO:0006914	Autophagy	0.019171	1	52.2667	1	0.0191327
GO:0097190	Apoptotic signaling pathway	0.000533665	1	47.5152	2	0.0420918
GO:2000249	Regulation of actin cytoskeleton reorganization	0.0229821	1	43.5556	1	0.0229592
GO:0045740	Positive regulation of dna replication	0.0229852	1	43.5556	1	0.0229592
GO:0043280	Positive regulation of cysteine-type endopeptidase activity involved in apoptotic process	0.0229884	1	43.5556	1	0.0229592
GO:0034260	Negative regulation of gtpase activity	0.0229916	1	43.5556	1	0.0229592
GO:0007093	Mitotic cell cycle checkpoint	0.0229947	1	43.5556	1	0.0229592
GO:2001056	Positive regulation of cysteine-type endopeptidase activity	0.0267965	1	37.3333	1	0.0267857
GO:0090398	Cellular senescence	0.0268002	1	37.3333	1	0.0267857
GO:0032088	Negative regulation of nf-kappab transcription factor activity	0.0268039	1	37.3333	1	0.0267857
GO:0010518	Positive regulation of phospholipase activity	0.0268076	1	37.3333	1	0.0267857
GO:0010517	Regulation of phospholipase activity	0.0268113	1	37.3333	1	0.0267857
GO:0010507	Negative regulation of autophagy	0.026815	1	37.3333	1	0.0267857
GO:0002460	Adaptive immune response based on somatic recombination of immune receptors built from immunoglobulin superfamily domains	0.0268187	1	37.3333	1	0.0267857
GO:0071479	Cellular response to ionizing radiation	0.0306233	1	32.6667	1	0.0306122
GO:0060193	Positive regulation of lipase activity	0.0306275	1	32.6667	1	0.0306122
GO:0009267	Cellular response to starvation	0.0306317	1	32.6667	1	0.0306122
GO:0006959	Humoral immune response	0.0306359	1	32.6667	1	0.0306122
GO:0006898	Receptor-mediated endocytosis	0.0306402	1	32.6667	1	0.0306122
GO:0002758	Innate immune response-activating signal transduction	0.0306444	1	32.6667	1	0.0306122
GO:0002223	Stimulatory c-type lectin receptor signaling pathway	0.0306486	1	32.6667	1	0.0306122
GO:0002220	Innate immune response activating cell surface receptor signaling pathway	0.0306528	1	32.6667	1	0.0306122
GO:0120034	Positive regulation of plasma membrane bounded cell projection assembly	0.0344545	1	2.9037	1	0.0344388
GO:0060191	Regulation of lipase activity	0.0344592	1	2.9037	1	0.0344388
GO:0046579	Positive regulation of ras protein signal transduction	0.034464	1	2.9037	1	0.0344388
GO:0010950	Positive regulation of endopeptidase activity	0.0344688	1	2.9037	1	0.0344388
GO:0002250	Adaptive immune response	0.0344735	1	2.9037	1	0.0344388
GO:0002218	Activation of innate immune response	0.0344783	1	2.9037	1	0.0344388
GO:0000075	Cell cycle checkpoint	0.034483	1	2.9037	1	0.0344388
GO:1905477	Positive regulation of protein localization to membrane	0.0382759	1	26.1333	1	0.0382653
GO:1904375	Regulation of protein localization to cell periphery	0.0382812	1	26.1333	1	0.0382653
GO:0050852	T cell receptor signaling pathway	0.0382865	1	26.1333	1	0.0382653
GO:0042594	Response to starvation	0.0382918	1	26.1333	1	0.0382653
GO:0002253	Activation of immune response	0.0020204	1	24.8889	2	0.0803571
GO:0006897	Endocytosis	0.00222082	1	23.7576	2	0.0841837
GO:0051057	Positive regulation of small gtpase mediated signal transduction	0.0420728	1	23.7576	1	0.0420918
GO:0050851	Antigen receptor-mediated signaling pathway	0.0420786	1	23.7576	1	0.0420918
GO:0045089	Positive regulation of innate immune response	0.0420844	1	23.7576	1	0.0420918
GO:0010952	Positive regulation of peptidase activity	0.0420902	1	23.7576	1	0.0420918
GO:0007569	Cell aging	0.042096	1	23.7576	1	0.0420918
GO:0007050	Cell cycle arrest	0.0421018	1	23.7576	1	0.0420918
GO:0006275	Regulation of dna replication	0.0421077	1	23.7576	1	0.0420918
GO:0002833	Positive regulation of response to biotic stimulus	0.0421135	1	23.7576	1	0.0420918
GO:0098542	Defense response to other organism	0.0026492	1	21.7778	2	0.0918367
GO:0120032	Regulation of plasma membrane bounded cell projection assembly	0.0458957	1	21.7778	1	0.0459184
GO:0071478	Cellular response to radiation	0.0459021	1	21.7778	1	0.0459184
GO:0061041	Regulation of wound healing	0.0459084	1	21.7778	1	0.0459184
GO:0060491	Regulation of cell projection assembly	0.0459148	1	21.7778	1	0.0459184
GO:0048167	Regulation of synaptic plasticity	0.0459211	1	21.7778	1	0.0459184
GO:0031669	Cellular response to nutrient levels	0.0459275	1	21.7778	1	0.0459184
GO:0010212	Response to ionizing radiation	0.0459338	1	21.7778	1	0.0459184
GO:0031668	Cellular response to extracellular stimulus	0.0497047	1	20.1026	1	0.0497449
GO:0007265	Ras protein signal transduction	0.0497116	1	20.1026	1	0.0497449
GO:0050778	Positive regulation of immune response	0.00336077	1	19.358	2	0.103316
GO:0006915	Apoptotic process	0.000276222	1	15.0769	3	0.19898
GO:0012501	Programmed cell death	0.000310061	1	14.5185	3	0.206633
GO:0008219	Cell death	0.000310104	1	14.5185	3	0.206633
GO:0050776	Regulation of immune response	0.00599059	1	14.5185	2	0.137755
GO:0006952	Defense response	0.00702848	1	13.4017	2	0.149235
GO:0051707	Response to other organism	0.00934834	1	11.6148	2	0.172194
GO:0043207	Response to external biotic stimulus	0.00934962	1	11.6148	2	0.172194
GO:0009607	Response to biotic stimulus	0.0110699	1	10.6667	2	0.1875
GO:0051345	Positive regulation of hydrolase activity	0.0115399	1	10.4533	2	0.191327
GO:0006955	Immune response	0.0120019	1	1.02484	2	0.195153
GO:0002684	Positive regulation of immune system process	0.0165552	1	87.1111	2	0.229592
GO:0016192	Vesicle-mediated transport	0.0211654	1	76.8627	2	0.260204
GO:0051336	Regulation of hydrolase activity	0.0283926	1	66.1603	2	0.302296
GO:0044092	Negative regulation of molecular function	0.029098	1	65.3333	2	0.306122
GO:0044419	Interspecies interaction between organisms	0.0320223	1	62.2222	2	0.321429
GO:0033554	Cellular response to stress	0.034275	1	60.0766	2	0.332908
GO:0002682	Regulation of immune system process	0.0374216	1	57.4359	2	0.348214
GO:0009605	Response to external stimulus	0.00572596	1	55.6028	3	0.539541
GO:0043085	Positive regulation of catalytic activity	0.04494	1	52.2667	2	0.382653
GO:0006950	Response to stress	0.0102662	1	45.848	3	0.654337
GO:0040011	Locomotion	0.0223127	1	6.70085	2	0.298469
GO:0007420	Brain development	0.0231109	1	6.58824	2	0.303571
GO:0045597	Positive regulation of cell differentiation	0.025514	1	6.272	2	0.318878
GO:0006928	Movement of cell or subcellular component	0.0263622	1	6.17323	2	0.32398
GO:0035239	Tube morphogenesis	0.0289462	1	5.89474	2	0.339286
GO:0060322	Head development	0.0316446	1	5.64029	2	0.354592
GO:0007417	Central nervous system development	0.0349387	1	5.36986	2	0.372449
GO:0072359	Circulatory system development	0.038408	1	5.12418	2	0.390306
GO:0045944	Positive regulation of transcription by rna polymerase ii	0.0389456	1	5.09091	2	0.392857
GO:0035295	Tube development	0.0420673	1	4.9	2	0.408163
GO:0051094	Positive regulation of developmental process	0.0447895	1	4.75152	2	0.420918
GO:0048584	Positive regulation of response to stimulus	0.0447957	1	4.75152	2	0.420918
GO:0042127	Regulation of cell population proliferation	0.0475734	1	4.61176	2	0.433673
GO:0051240	Positive regulation of multicellular organismal process	0.049286	1	4.53179	2	0.441327
