## Supplementary Table 5 for "Syndrome-informed phenotyping identifies a polygenic background for achondroplasia-like facial variation in the general population"

### Sheet: Sheet1
Supplementary Table 5: Description of traits used for genetic correlation analysis
Legend: Description of the five ACH-associated traits (body height, infant head circumference, lung volume, obstructive sleep apnea, sitting height ratio) and two negative control traits (hormone-sensitive cancer, cigarettes per day measurement) that were used to compute genetic correlations with the ACH-derived facial trait. For each trait, this table contains the corresponding EFO ID, sample si…
	EFO ID	N	Ancestry	Original publication	GWAS Summary statistics downloaded from
Achondroplasia associated traits
Body height	EFO_0004339	133653	European	Lango Allen, H. et al. Hundreds of variants clustered in genomic loci and biological pathways affect human height. Nature 467, 832–838 (2010).	https://www.ebi.ac.uk/gwas/publications/20881960
Infant head circumference	EFO_0004577	182902	European	Yang, X.-L. et al. Three Novel Loci for Infant Head Circumference Identified by a Joint Association Analysis. Front. Genet. 10, 947 (2019).	https://egg-consortium.org/Head-circumference-2022.html
Lung volume	EFO_0600046	32860	European	Liu, Y. et al. Genetic architecture of 11 organ traits derived from abdominal MRI using deep learning. eLife 10, e65554 (2021).	https://www.ebi.ac.uk/gwas/publications/34128465
Obstructive sleep apnea	EFO_0003918	217955	European	Strausz, S. et al. Genetic analysis of obstructive sleep apnoea discovers a strong association with cardiometabolic health. Eur. Respir. J. 57, 2003091 (2021).	https://www.finngen.fi/en/access_results
Sitting height ratio	EFO_0007118	451921	European	Bartell, E. et al. Genetics of skeletal proportions in two different populations. bioRxiv 2023.05.22.541772.	###
Negative control traits
Hormone-sensitive cancer	/	238404	European	Ahmed, M. et al. Considering hormone-sensitive cancers as a single disease in the UK biobank reveals shared aetiology. Commun. Biol. 5, 614 (2022).	https://www.ebi.ac.uk/gwas/publications/35729236
Inflammatory bowel disease	EFO_0003767	599957	European	de Lange, K. et al. Genome-wide association study implicates immune activation of multiple integrin genes in inflammatory bowel disease. Nat. Genet. 49, 256-261 (2017).	https://www.ebi.ac.uk/gwas/publications/28067908
